# MicroRNAs Cause Accelerated Decay of Short-Tailed Target mRNAs

**DOI:** 10.1101/763367

**Authors:** Timothy J. Eisen, Stephen W. Eichhorn, Alexander O. Subtelny, David P. Bartel

## Abstract

MicroRNAs (miRNAs) specify recruitment of deadenylases to mRNA targets. Despite this recruitment, we find that miRNAs have almost no effect on steady-state poly(A)-tail lengths of their targets in mouse fibroblasts, which motivates acquisition of pre-steady-state measurements of the effects of miRNAs on tail lengths, mRNA levels, and translational efficiencies. Effects on translational efficiency are minimal compared to effects on mRNA levels—even for newly transcribed target mRNAs. Effects on target mRNA levels accumulate as the mRNA population approaches steady state, whereas effects on tail lengths peak for recently transcribed target mRNAs and then subside. Computational modeling of this phenomenon reveals that miRNAs cause not only accelerated deadenylation of their targets but also accelerated decay of short-tailed target molecules. This unanticipated effect of miRNAs largely prevents short-tailed target mRNAs from accumulating despite accelerated target deadenylation. The net result is a nearly imperceptible change to the steady-state tail-length distribution of targeted mRNAs.

**Highlights:**

- miRNAs cause accelerated decay of short-tailed target molecules
- This accelerated decay largely prevents accumulation of short-tailed target mRNAs
- miRNAs are similarly effective on short-lived and long-lived target mRNAs
- In 3T3 cells, miRNA effects on translation are negligible—even for nascent mRNA
